# Population structure of eulachon *Thaleichthys pacificus* from Northern California to Alaska using single nucleotide polymorphisms from direct amplicon sequencing

**DOI:** 10.1101/2020.05.31.126268

**Authors:** Ben J. G. Sutherland, John Candy, Kayla Mohns, Olivia Cornies, Kim Jonsen, Khai Le, Richard G. Gustafson, Krista M. Nichols, Terry D. Beacham

## Abstract

Eulachon *Thaleichthys pacificus*, a culturally and ecologically important anadromous smelt (Family Osmeridae), ranges from Northern California to the southeast Bering Sea. In recent decades, some populations have experienced declines. Here we use a contig-level genome assembly combined with previously published RADseq-derived markers to construct an amplicon panel for eulachon. Using this panel, we develop a filtered genetic baseline of 521 variant loci genotyped in 1,989 individuals from 14 populations ranging from Northern California through Central Alaska. Consistent with prior genetic studies, the strongest separation occurs among three main regions: from Northern California up to and including the Fraser River; north of the Fraser River to southeast Alaska; and within the Gulf of Alaska. Separating the Fraser River from southern US populations, and refining additional substructure within the central coast may be possible in mixed-stock analysis; this will be addressed in future work. The amplicon panel outperformed the previous microsatellite panel, and thus will be used in future mixed-stock analyses of eulachon in order to provide new insights for management and conservation of eulachon.
