## Additional File S2 for "Population structure of eulachon *Thaleichthys pacificus* from Northern California to Alaska using single nucleotide polymorphisms from direct amplicon sequencing"

Index	Allele Name	Amplicon	Origin	Position	Ref	Variant	Anchor	SNPFinal	Version	UL frequency for homo	LL frequency for Absent	CurrentSNP	UseHap	UseGSI	Comment
0	---	---	Novel	---	---	---		Novel	0			TRUE	FALSE	FALSE
1	Tpa_0010	4225671_4314_420592_3848556	MGL	253	C	T	G	Tpa_0010	1			TRUE	TRUE	TRUE
2	Tpa_0012	3047053_2953_366136	MGL	581	G	T	G	Tpa_0012	1			TRUE	TRUE	TRUE
3	Tpa_0024	1770661_6896_957144	MGL	5366	A	C	A	Tpa_0024	1			TRUE	TRUE	TRUE
4	Tpa_0035	4134753_6866_791854_641991	MGL	2193	T	C	G	Tpa_0035	1			TRUE	TRUE	TRUE
5	Tpa_0037	4132131_2163_226048_593321	MGL	1742	A	C	T	Tpa_0037	1			TRUE	TRUE	TRUE
6	Tpa_0095	947028_1636_125564	MGL	588	G	A	G	Tpa_0095	1			TRUE	TRUE	TRUE
7	Tpa_0151	4181969_9101_1046718_1692203	MGL	4303	G	A	T	Tpa_0151	1			TRUE	TRUE	TRUE
8	Tpa_0183	4267179_2428_168346_4199729	MGL	129	T	G	C	Tpa_0183	1			TRUE	TRUE	TRUE
9	Tpa_0186	3853563_5259_689871	MGL	3852	G	T	A	Tpa_0186	1			TRUE	TRUE	TRUE
10	Tpa_0215	4220503_3390_288002_3243205	MGL	1156	G	T	A	Tpa_0215	1			TRUE	TRUE	TRUE
11	Tpa_0226	4256141_6340_690811_4114245	MGL	4266	G	T	A	Tpa_0226	1			TRUE	TRUE	TRUE
12	Tpa_0228	4270095_7770_1033796_4222380	MGL	4038	A	T	C	Tpa_0228	1			TRUE	TRUE	TRUE
13	Tpa_0263	4106831_6525_697519_148420	MGL	785	G	C	C	Tpa_0263	1			TRUE	TRUE	TRUE
14	Tpa_0269	4240003_7067_834660_313110	MGL	6358	G	A	G	Tpa_0269	1			TRUE	TRUE	TRUE
15	Tpa_0272	4220360_8015_1128994_3232043	MGL	6812	A	C	A	Tpa_0272	1			TRUE	TRUE	TRUE
16	Tpa_0301	1136669_241_31740	MGL	81	C	A	T	Tpa_0301	1			TRUE	TRUE	TRUE
17	Tpa_0342	4110856_10845_1417078_218646	MGL	1609	G	A	C	Tpa_0342	1			TRUE	TRUE	TRUE
18	Tpa_0346	4119787_3224_363091_371600	MGL	1351	T	G	C	Tpa_0346	1			TRUE	TRUE	TRUE
19	Tpa_0358	4252093_3947_446440_3583753	MGL	612	A	C	T	Tpa_0358	1			TRUE	TRUE	TRUE
20	Tpa_0366	1347576_1069_136552	MGL	450	G	A	C	Tpa_0366	1			TRUE	TRUE	TRUE
21	Tpa_0367	4109337_2777_275014_191681	MGL	549	G	A	G	Tpa_0367	1			TRUE	TRUE	TRUE
22	Tpa_0371	4147273_7136_785621_883206	MGL	6319	G	A	C	Tpa_0371	1			TRUE	TRUE	TRUE
23	Tpa_0395	4256658_15227_2854656_4118106	MGL	14348	G	A	C	Tpa_0395	1			TRUE	TRUE	TRUE
24	Tpa_0409	4104483_965_91727_106115	MGL	174	G	A	G	Tpa_0409	1			TRUE	TRUE	TRUE
25	Tpa_0427	4150792_458_24735_963877	MGL	334	G	A	C	Tpa_0427	1			TRUE	TRUE	TRUE
26	Tpa_0429	4145837_6704_824527_854124	MGL	5333	G	C	A	Tpa_0429	1			TRUE	TRUE	TRUE
27	Tpa_0438	4143677_6885_847415_809540	MGL	3088	C	A	C	Tpa_0438	1			TRUE	TRUE	TRUE
28	Tpa_0439	4123763_1046_103230_441452	MGL	583	G	C	G	Tpa_0439	1			TRUE	TRUE	TRUE
29	Tpa_0453	4143787_2040_184934_811616	MGL	1331	G	A	C	Tpa_0453	1			TRUE	TRUE	TRUE
30	Tpa_0454	1644791_1156_134066	MGL	941	A	T	T	Tpa_0454	1			TRUE	TRUE	TRUE
31	Tpa_0474	482294_960_133109	MGL	139	A	T	C	Tpa_0474	1			TRUE	TRUE	TRUE
32	Tpa_0492	4140912_2230_222620_756846	MGL	641	G	C	G	Tpa_0492	1			TRUE	TRUE	TRUE
33	Tpa_0500	4264502_12146_1581433_4179241	MGL	4717	A	C	C	Tpa_0500	1			TRUE	TRUE	TRUE
34	Tpa_0540	4266859_7612_925338_4197043	MGL	6944	C	G	T	Tpa_0540	1			TRUE	TRUE	TRUE
35	Tpa_0547	4147037_1895_177150_878483	MGL	416	C	T	A	Tpa_0547	1			TRUE	TRUE	TRUE
36	Tpa_0556	4268281_9403_1019805_4208186	MGL	5429	C	T	T	Tpa_0556	1			TRUE	TRUE	TRUE
37	Tpa_0569	4100526_770_78754_38733	MGL	547	A	G	G	Tpa_0569	1			TRUE	TRUE	TRUE
38	Tpa_0584	4122775_2701_185752_424372	MGL	2461	C	G	A	Tpa_0584	1			TRUE	TRUE	TRUE
39	Tpa_0592	2577651_1485_108613	MGL	245	T	C	C	Tpa_0592	1			TRUE	TRUE	TRUE
40	Tpa_0600	4190744_7991_788243_1954252	MGL	6811	C	T	G	Tpa_0600	1			TRUE	TRUE	TRUE
41	Tpa_0646	4124715_1417_102148_457580	MGL	1052	A	T	C	Tpa_0646	1			TRUE	TRUE	TRUE
42	Tpa_0650	4197413_5295_611592_2165734	MGL	550	G	A	C	Tpa_0650	1			TRUE	TRUE	TRUE
43	Tpa_0658	1970295_2291_304086	MGL	2058	T	C	A	Tpa_0658	1			TRUE	TRUE	TRUE
44	Tpa_0671	4270663_6969_697892_4111692	MGL	947	G	C	A	Tpa_0671	1			TRUE	TRUE	TRUE
45	Tpa_0678	4245008_4115_495458_1620012	MGL	3298	C	T	T	Tpa_0678	1			TRUE	TRUE	TRUE
46	Tpa_0687	4127471_3343_365071_507054	MGL	2383	C	T	G	Tpa_0687	1			TRUE	TRUE	TRUE
47	Tpa_0728	4118216_981_68999_345165	MGL	814	G	A	G	Tpa_0728	1			TRUE	TRUE	TRUE
48	Tpa_0730	79859_1025_129307	MGL	58	G	C	T	Tpa_0730	1			TRUE	TRUE	TRUE
49	Tpa_0743	4250875_1891_217188_3241416	MGL	1468	G	T	A	Tpa_0743	1			TRUE	TRUE	TRUE
50	Tpa_0763	4258815_3286_245913_4135496	MGL	2692	C	A	C	Tpa_0763	1			TRUE	TRUE	TRUE
51	Tpa_0768	4250005_8075_1067216_2991432	MGL	7340	G	A	C	Tpa_0768	1			TRUE	TRUE	TRUE
52	Tpa_0790	4268000_5801_604667_4206087	MGL	5392	C	T	A	Tpa_0790	1			TRUE	TRUE	TRUE
53	Tpa_0791	4254465_9321_1605662_4101378	MGL	1822	A	G	C	Tpa_0791	1			TRUE	TRUE	TRUE
54	Tpa_0826	4215294_1642_166119_2920071	MGL	693	C	G	G	Tpa_0826	1			TRUE	TRUE	TRUE
55	Tpa_0855	4012145_868_77791	MGL	384	G	A	C	Tpa_0855	1			TRUE	TRUE	TRUE
56	Tpa_0866	723909_597_46429	MGL	328	C	T	C	Tpa_0866	1			TRUE	TRUE	TRUE
57	Tpa_0868	2635320_498_52554	MGL	92	A	T	C	Tpa_0868	1			TRUE	TRUE	TRUE
58	Tpa_0882	4112853_2188_166467_253187	MGL	1629	A	T	T	Tpa_0882	1			TRUE	TRUE	TRUE
59	Tpa_0888	4246429_1826_128173_2008154	MGL	296	G	A	C	Tpa_0888	1			TRUE	TRUE	TRUE
60	Tpa_0889	4209736_575_44085_2645668	MGL	530	G	C	G	Tpa_0889	1			TRUE	TRUE	TRUE
61	Tpa_0895	4267258_7113_723359_4200323	MGL	5375	C	T	A	Tpa_0895	1			TRUE	TRUE	TRUE
62	Tpa_0905	402942_1986_211995	MGL	427	G	A	C	Tpa_0905	1			TRUE	TRUE	TRUE
63	Tpa_0912	4253524_6746_866901_3962041	MGL	5503	C	A	T	Tpa_0912	1			TRUE	TRUE	TRUE
64	Tpa_0929	4185488_2634_285871_1797429	MGL	150	G	A	G	Tpa_0929	1			TRUE	TRUE	TRUE
65	Tpa_0936	4267498_6555_681938_4202179	MGL	5440	C	T	G	Tpa_0936	1			TRUE	TRUE	TRUE
66	Tpa_0953	2195596_6059_826533	MGL	5916	G	A	C	Tpa_0953	1			TRUE	TRUE	TRUE
67	Tpa_0970	4147779_1851_214200_894218	MGL	795	G	T	A	Tpa_0970	1			TRUE	TRUE	TRUE
68	Tpa_0973	4243761_9139_961384_1308300	MGL	4420	T	G	T	Tpa_0973	1			TRUE	TRUE	TRUE
69	Tpa_0979	703478_4084_466419	MGL	1644	G	C	A	Tpa_0979	1			TRUE	TRUE	TRUE
70	Tpa_1007	4195594_1709_149118_2104671	MGL	1028	C	T	T	Tpa_1007	1			TRUE	TRUE	TRUE
71	Tpa_1022	4188828_7650_933586_1898697	MGL	5319	G	A	C	Tpa_1022	1			TRUE	TRUE	TRUE
72	Tpa_1042	4160598_487_28889_1176108	MGL	144	G	A	C	Tpa_1042	1			TRUE	TRUE	TRUE
73	Tpa_1046	3246180_818_80499	MGL	488	G	A	C	Tpa_1046	1			TRUE	TRUE	TRUE
74	Tpa_1051	4252401_1554_169402_3664174	MGL	667	C	T	T	Tpa_1051	1			TRUE	TRUE	TRUE
75	Tpa_1071	4134296_2465_271148_633782	MGL	2260	T	G	T	Tpa_1071	1			TRUE	TRUE	TRUE
76	Tpa_1077	3652258_2982_354672	MGL	337	G	A	G	Tpa_1077	1			TRUE	TRUE	TRUE
77	Tpa_1082	4262709_4187_480092_4165203	MGL	813	C	T	T	Tpa_1082	1			TRUE	TRUE	TRUE
78	Tpa_1098	4192311_594_35217_2000618	MGL	313	A	C	G	Tpa_1098	1			TRUE	TRUE	TRUE
79	Tpa_1112	2989833_867_86557	MGL	559	G	A	C	Tpa_1112	1			TRUE	TRUE	TRUE
80	Tpa_1118	2429156_789_69347	MGL	318	C	T	C	Tpa_1118	1			TRUE	TRUE	TRUE
81	Tpa_1136	4250599_3495_405680_3160223	MGL	1477	T	G	A	Tpa_1136	1			TRUE	TRUE	TRUE
82	Tpa_1144	4255541_25601_3161410_4109539	MGL	11105	C	A	C	Tpa_1144	1			TRUE	TRUE	TRUE
83	Tpa_1154	4098328_3834_374491_1387	MGL	1787	T	C	C	Tpa_1154	1			TRUE	TRUE	TRUE
84	Tpa_1156	4247037_4172_429828_2171902	MGL	2875	T	C	A	Tpa_1156	1			TRUE	TRUE	TRUE
85	Tpa_1187	4270091_14286_1639393_4222366	MGL	10551	G	A	A	Tpa_1187	1			TRUE	TRUE	TRUE
86	Tpa_1268	4164407_2276_236550_1260472	MGL	1516	A	T	C	Tpa_1268	1			TRUE	TRUE	TRUE
87	Tpa_1290	4265998_16505_1843326_4190764	MGL	8213	G	A	C	Tpa_1290	1			TRUE	TRUE	TRUE
88	Tpa_1298	4188301_1476_141448_1883547	MGL	912	G	A	C	Tpa_1298	1			TRUE	TRUE	TRUE
89	Tpa_1304	4172924_2929_291581_1456342	MGL	2864	G	A	G	Tpa_1304	1			TRUE	TRUE	TRUE
90	Tpa_1305	4258357_3179_374353_4131940	MGL	517	T	A	A	Tpa_1305	1			TRUE	TRUE	TRUE
91	Tpa_1310	4151816_8804_1208155_987368	MGL	1029	C	T	G	Tpa_1310	1			TRUE	TRUE	TRUE
92	Tpa_1312	1346431_828_72706	MGL	442	G	A	C	Tpa_1312	1			TRUE	TRUE	TRUE
93	Tpa_1320	2328521_1554_131460	MGL	1032	A	G	A	Tpa_1320	1			TRUE	TRUE	TRUE
94	Tpa_1337	4159316_4660_512919_1149217	MGL	1239	C	T	G	Tpa_1337	1			TRUE	TRUE	TRUE
95	Tpa_1341	4191602_1364_131090_1979673	MGL	590	G	A	T	Tpa_1341	1			TRUE	TRUE	TRUE
96	Tpa_1357	4137637_10656_1414939_694117	MGL	7415	G	C	G	Tpa_1357	1			TRUE	TRUE	TRUE
97	Tpa_1359	4157550_15257_2265266_1113553	MGL	13274	A	G	A	Tpa_1359	1			TRUE	TRUE	TRUE
98	Tpa_1380	4123387_1498_114942_435294	MGL	372	G	A	T	Tpa_1380	1			TRUE	TRUE	TRUE
99	Tpa_1394	711566_2089_268972	MGL	1185	C	T	C	Tpa_1394	1			TRUE	TRUE	TRUE
100	Tpa_1404	4121687_2981_346894_405370	MGL	166	G	A	G	Tpa_1404	1			TRUE	TRUE	TRUE
101	Tpa_1408	4168604_1778_145572_1355285	MGL	665	G	A	C	Tpa_1408	1			TRUE	TRUE	TRUE
102	Tpa_1423	4122154_4875_414964_413395	MGL	2906	T	G	T	Tpa_1423	1			TRUE	TRUE	TRUE
103	Tpa_1443	4114997_640_55618_289737	MGL	502	G	A	C	Tpa_1443	1			TRUE	TRUE	TRUE
104	Tpa_1478	4248914_3620_405352_2702521	MGL	412	A	G	T	Tpa_1478	1			TRUE	TRUE	TRUE
105	Tpa_1486	4189469_12940_1638766_1916631	MGL	8268	T	C	T	Tpa_1486	1			TRUE	TRUE	TRUE
106	Tpa_1515	4206884_15959_1702554_2516818	MGL	12409	A	C	A	Tpa_1515	1			TRUE	TRUE	TRUE
107	Tpa_1528	4170210_7563_919061_1392526	MGL	2703	A	C	A	Tpa_1528	1			TRUE	TRUE	TRUE
108	Tpa_1534	4246309_5034_415205_1975174	MGL	3461	A	G	A	Tpa_1534	1			TRUE	TRUE	TRUE
109	Tpa_1542	4264857_12486_1667561_4182088	MGL	9964	G	C	G	Tpa_1542	1			TRUE	TRUE	TRUE
110	Tpa_1548	4219079_1601_168503_3140236	MGL	1376	T	G	A	Tpa_1548	1			TRUE	TRUE	TRUE
111	Tpa_1550	4252994_5068_510407_3821067	MGL	734	G	C	G	Tpa_1550	1			TRUE	TRUE	TRUE
112	Tpa_1585	4243281_2805_329756_1186333	MGL	2457	C	T	T	Tpa_1585	1			TRUE	TRUE	TRUE
113	Tpa_1593	4166630_2958_317755_1309573	MGL	1561	C	T	C	Tpa_1593	1			TRUE	TRUE	TRUE
114	Tpa_1606	4160194_5516_599684_1167695	MGL	4322	T	G	G	Tpa_1606	1			TRUE	TRUE	TRUE
115	Tpa_1638	4248022_4724_521774_2437748	MGL	162	G	C	T	Tpa_1638	1			TRUE	TRUE	TRUE
116	Tpa_1646	4165538_2389_182866_1286132	MGL	1430	G	A	G	Tpa_1646	1			TRUE	TRUE	TRUE
117	Tpa_1662	4254875_11352_1325670_4104359	MGL	8282	G	A	C	Tpa_1662	1			TRUE	TRUE	TRUE
118	Tpa_1678	4248993_1460_137505_2722941	MGL	655	C	T	T	Tpa_1678	1			TRUE	TRUE	TRUE
119	Tpa_1688	4219520_1801_142299_3171669	MGL	206	G	A	C	Tpa_1688	1			TRUE	TRUE	TRUE
120	Tpa_1689	4260059_7703_621437_4144877	MGL	2822	C	T	C	Tpa_1689	1			TRUE	TRUE	TRUE
121	Tpa_1703	4194118_2188_168364_2056867	MGL	1736	T	C	A	Tpa_1703	1			TRUE	TRUE	TRUE
122	Tpa_1731	4271099_10021_984099_4148269	MGL	1634	G	T	G	Tpa_1731	1			TRUE	TRUE	TRUE
123	Tpa_1770	4155269_3255_339380_1063880	MGL	1893	T	C	T	Tpa_1770	1			TRUE	TRUE	TRUE
124	Tpa_1774	4129075_1412_113895_537402	MGL	433	C	T	A	Tpa_1774	1			TRUE	TRUE	TRUE
125	Tpa_1775	662392_6022_834543	MGL	1672	T	C	A	Tpa_1775	1			TRUE	TRUE	TRUE
126	Tpa_1804	4180265_2343_191879_1641241	MGL	1028	C	G	T	Tpa_1804	1			TRUE	TRUE	TRUE
127	Tpa_1818	4124529_1292_123223_454178	MGL	1048	A	G	C	Tpa_1818	1			TRUE	TRUE	TRUE
128	Tpa_1831	4241999_2387_243684_847595	MGL	2353	C	A	G	Tpa_1831	1			TRUE	TRUE	TRUE
129	Tpa_1832	4263987_3100_223021_4175494	MGL	1727	T	C	T	Tpa_1832	1			TRUE	TRUE	TRUE
130	Tpa_1843	4104327_7676_814580_103259	MGL	4767	G	A	C	Tpa_1843	1			TRUE	TRUE	TRUE
131	Tpa_1847	4172474_4865_682604_1445865	MGL	1682	A	T	A	Tpa_1847	1			TRUE	TRUE	TRUE
132	Tpa_1891	4180193_669_51752_1639611	MGL	369	A	C	C	Tpa_1891	1			TRUE	TRUE	TRUE
133	Tpa_1896	4257905_2172_243862_4128302	MGL	1058	C	T	C	Tpa_1896	1			TRUE	TRUE	TRUE
134	Tpa_1917	4190854_599_48114_1957049	MGL	111	G	A	C	Tpa_1917	1			TRUE	TRUE	TRUE
135	Tpa_1926	4157065_3630_342402_1102817	MGL	1250	G	T	T	Tpa_1926	1			TRUE	TRUE	TRUE
136	Tpa_1930	4176108_3445_421201_1535018	MGL	659	C	T	T	Tpa_1930	1			TRUE	TRUE	TRUE
137	Tpa_1955	389401_4885_583166	MGL	1388	G	A	A	Tpa_1955	1			TRUE	TRUE	TRUE
138	Tpa_1966	4121576_3146_281388_403492	MGL	2361	C	T	C	Tpa_1966	1			TRUE	TRUE	TRUE
139	Tpa_1985	4147907_9107_996735_897219	MGL	3564	T	G	G	Tpa_1985	1			TRUE	TRUE	TRUE
140	Tpa_2006	1928499_247_25570	MGL	119	G	A	T	Tpa_2006	1			TRUE	TRUE	TRUE
141	Tpa_2010	4265001_2724_351448_4183238	MGL	1962	G	C	A	Tpa_2010	1			TRUE	TRUE	TRUE
142	Tpa_2021	4270969_5235_484740_2247857	MGL	1817	G	A	C	Tpa_2021	1			TRUE	TRUE	TRUE
143	Tpa_2034	4245248_7537_952086_1684201	MGL	6565	A	T	T	Tpa_2034	1			TRUE	TRUE	TRUE
144	Tpa_2040	4250438_4474_486753_3117659	MGL	3289	T	A	C	Tpa_2040	1			TRUE	TRUE	TRUE
145	Tpa_2041	4267825_6892_832897_4204769	MGL	3643	G	T	T	Tpa_2041	1			TRUE	TRUE	TRUE
146	Tpa_2073	4164906_3323_342673_1271651	MGL	1965	G	A	T	Tpa_2073	1			TRUE	TRUE	TRUE
147	Tpa_2076	323126_703_68537	MGL	366	G	T	G	Tpa_2076	1			TRUE	TRUE	TRUE
148	Tpa_2096	4270524_3486_358670_4225632	MGL	3334	G	A	T	Tpa_2096	1			TRUE	TRUE	TRUE
149	Tpa_2128	4249862_3227_701652_2953407	MGL	2056	C	A	G	Tpa_2128	1			TRUE	TRUE	TRUE
150	Tpa_2157	4246709_7351_675110_2086792	MGL	5694	T	G	G	Tpa_2157	1			TRUE	TRUE	TRUE
151	Tpa_2176	4269733_12750_1354598_4219706	MGL	3633	C	T	A	Tpa_2176	1			TRUE	TRUE	TRUE
152	Tpa_2180	1388071_472_40954	MGL	259	C	T	A	Tpa_2180	1			TRUE	TRUE	TRUE
153	Tpa_2194	4196051_2310_237773_2119482	MGL	1866	A	G	C	Tpa_2194	1			TRUE	TRUE	TRUE
154	Tpa_2207	1540276_666_55346	MGL	498	G	T	A	Tpa_2207	1			TRUE	TRUE	TRUE
155	Tpa_2254	4102904_1803_131255_79078	MGL	392	G	C	G	Tpa_2254	1			TRUE	TRUE	TRUE
156	Tpa_2278	4135365_1244_99282_653398	MGL	538	T	C	A	Tpa_2278	1			TRUE	TRUE	TRUE
157	Tpa_2301	4261074_12671_1529549_4152757	MGL	1359	G	T	T	Tpa_2301	1			TRUE	TRUE	TRUE
158	Tpa_2311	1754722_803_69399	MGL	660	G	A	C	Tpa_2311	1			TRUE	TRUE	TRUE
159	Tpa_2334	4223356_5101_638438_3502185	MGL	4268	C	T	T	Tpa_2334	1			TRUE	TRUE	TRUE
160	Tpa_2344	4259499_2312_218100_4140543	MGL	2013	G	A	C	Tpa_2344	1			TRUE	TRUE	TRUE
161	Tpa_2353	4245131_3268_239846_1650284	MGL	1124	C	G	A	Tpa_2353	1			TRUE	TRUE	TRUE
162	Tpa_2365	3709207_1110_89132	MGL	928	A	T	G	Tpa_2365	1			TRUE	TRUE	TRUE
163	Tpa_2368	4261519_2818_211686_4156109	MGL	2613	C	T	A	Tpa_2368	1			TRUE	TRUE	TRUE
164	Tpa_2412	4264352_6037_578315_4178147	MGL	569	G	A	C	Tpa_2412	1			TRUE	TRUE	TRUE
165	Tpa_2417	4102678_2112_199774_75330	MGL	1764	C	T	T	Tpa_2417	1			TRUE	TRUE	TRUE
166	Tpa_2453	4149437_16238_2068419_931547	MGL	1286	C	T	T	Tpa_2453	1			TRUE	TRUE	TRUE
167	Tpa_2458	4133238_3787_401326_613594	MGL	2920	G	A	C	Tpa_2458	1			TRUE	TRUE	TRUE
168	Tpa_2460	4261192_5113_567728_4153740	MGL	2557	C	T	G	Tpa_2460	1			TRUE	TRUE	TRUE
169	Tpa_2470	4145766_2582_224007_852591	MGL	764	C	T	C	Tpa_2470	1			TRUE	TRUE	TRUE
170	Tpa_2483	4155979_2369_243452_1078885	MGL	66	G	A	C	Tpa_2483	1			TRUE	TRUE	TRUE
171	Tpa_2498	4220888_2869_332174_3270400	MGL	1823	G	C	A	Tpa_2498	1			TRUE	TRUE	TRUE
172	Tpa_2509	4153730_1698_160225_1029746	MGL	230	C	T	T	Tpa_2509	1			TRUE	TRUE	TRUE
173	Tpa_2518	1556336_3060_391938	MGL	1772	T	C	C	Tpa_2518	1			TRUE	TRUE	TRUE
174	Tpa_2519	4133826_1544_127515_625302	MGL	705	T	A	C	Tpa_2519	1			TRUE	TRUE	TRUE
175	Tpa_2523	936571_895_85928	MGL	171	T	C	T	Tpa_2523	1			TRUE	TRUE	TRUE
176	Tpa_2539	4151289_1365_146443_975256	MGL	1096	C	G	T	Tpa_2539	1			TRUE	TRUE	TRUE
177	Tpa_2581	1586890_998_114395	MGL	866	T	C	A	Tpa_2581	1			TRUE	TRUE	TRUE
178	Tpa_2601	158395_232_18094	MGL	57	G	A	T	Tpa_2601	1			TRUE	TRUE	TRUE
179	Tpa_2608	4126440_2618_240107_488856	MGL	822	A	C	C	Tpa_2608	1			TRUE	TRUE	TRUE
180	Tpa_2636	4258729_3969_652415_4134826	MGL	3077	A	T	T	Tpa_2636	1			TRUE	TRUE	TRUE
181	Tpa_2639	4249091_3912_378875_2746003	MGL	2663	C	T	C	Tpa_2639	1			TRUE	TRUE	TRUE
182	Tpa_2664	4109442_9351_933577_193500	MGL	2583	G	A	T	Tpa_2664	1			TRUE	TRUE	TRUE
183	Tpa_2702	4179248_1644_152654_1615446	MGL	1122	G	A	A	Tpa_2702	1			TRUE	TRUE	TRUE
184	Tpa_2705	4198482_3158_319801_2201987	MGL	1976	C	T	C	Tpa_2705	1			TRUE	TRUE	TRUE
185	Tpa_2712	4204298_6621_652595_2411620	MGL	4331	C	T	C	Tpa_2712	1			TRUE	TRUE	TRUE
186	Tpa_2734	4245243_5146_623439_1682353	MGL	362	C	A	A	Tpa_2734	1			TRUE	TRUE	TRUE
187	Tpa_2741	4254341_10104_1241948_4100404	MGL	8343	T	G	A	Tpa_2741	1			TRUE	TRUE	TRUE
188	Tpa_2745	3493874_626_64425	MGL	498	T	C	C	Tpa_2745	1			TRUE	TRUE	TRUE
189	Tpa_2763	2134350_2162_158166	MGL	686	A	T	A	Tpa_2763	1			TRUE	TRUE	TRUE
190	Tpa_2845	4249071_3932_408029_2742659	MGL	2672	T	G	C	Tpa_2845	1			TRUE	TRUE	TRUE
191	Tpa_2854	4173375_6555_674278_1467198	MGL	5896	G	A	C	Tpa_2854	1			TRUE	TRUE	TRUE
192	Tpa_2856	4151829_2903_300166_987517	MGL	854	G	A	T	Tpa_2856	1			TRUE	TRUE	TRUE
193	Tpa_2861	4247937_1848_190215_2412116	MGL	775	C	T	A	Tpa_2861	1			TRUE	TRUE	TRUE
194	Tpa_2868	4258283_5937_1035942_4131234	MGL	5480	C	T	C	Tpa_2868	1			TRUE	TRUE	TRUE
195	Tpa_2880	4217435_1792_185187_3039085	MGL	529	A	G	A	Tpa_2880	1			TRUE	TRUE	TRUE
196	Tpa_2900	4260147_7149_822886_4145606	MGL	3791	C	T	C	Tpa_2900	1			TRUE	TRUE	TRUE
197	Tpa_2907	4134278_665_58590_633506	MGL	227	T	C	T	Tpa_2907	1			TRUE	TRUE	TRUE
198	Tpa_2955	4135833_7980_828698_661764	MGL	513	A	C	G	Tpa_2955	1			TRUE	TRUE	TRUE
199	Tpa_2961	4134554_5064_605889_638423	MGL	2452	A	G	T	Tpa_2961	1			TRUE	TRUE	TRUE
200	Tpa_2970	4256848_1387_111878_4119751	MGL	1128	A	G	G	Tpa_2970	1			TRUE	TRUE	TRUE
201	Tpa_2979	3709207_1110_89132	MGL	870	C	G	C	Tpa_2979	1			TRUE	TRUE	TRUE
202	Tpa_3004	4257742_4136_2151711_4127067	MGL	1208	G	A	G	Tpa_3004	1			TRUE	TRUE	TRUE
203	Tpa_3011	4142780_6591_662308_792026	MGL	393	G	A	T	Tpa_3011	1			TRUE	TRUE	TRUE
204	Tpa_3018	4265193_5927_697046_4184666	MGL	408	C	A	G	Tpa_3018	1			TRUE	TRUE	TRUE
205	Tpa_3047	4111128_1624_126890_223167	MGL	1196	C	G	T	Tpa_3047	1			TRUE	TRUE	TRUE
206	Tpa_3055	4116249_4334_432398_311641	MGL	3713	G	A	A	Tpa_3055	1			TRUE	TRUE	TRUE
207	Tpa_3063	4132500_1389_128669_599969	MGL	1138	A	T	C	Tpa_3063	1			TRUE	TRUE	TRUE
208	Tpa_3112	4240828_5181_464156_531821	MGL	4782	C	A	A	Tpa_3112	1			TRUE	TRUE	TRUE
209	Tpa_3129	4267836_9968_1229523_4204967	MGL	5150	C	T	C	Tpa_3129	1			TRUE	TRUE	TRUE
210	Tpa_3149	759510_768_67457	MGL	278	A	G	C	Tpa_3149	1			TRUE	TRUE	TRUE
211	Tpa_3156	4173056_7038_845272_1459793	MGL	3068	T	G	T	Tpa_3156	1			TRUE	TRUE	TRUE
212	Tpa_3193	4223923_8264_956008_3564011	MGL	2648	G	C	A	Tpa_3193	1			TRUE	TRUE	TRUE
213	Tpa_3197	1699224_4645_425417	MGL	255	A	G	C	Tpa_3197	1			TRUE	TRUE	TRUE
214	Tpa_3200	4261174_2841_268007_4153639	MGL	2122	G	A	G	Tpa_3200	1			TRUE	TRUE	TRUE
215	Tpa_3221	4144793_1112_89450_831935	MGL	323	C	A	C	Tpa_3221	1			TRUE	TRUE	TRUE
216	Tpa_3235	4244207_1567_120814_1417458	MGL	646	G	A	C	Tpa_3235	1			TRUE	TRUE	TRUE
217	Tpa_3248	2476068_788_60374	MGL	171	G	A	C	Tpa_3248	1			TRUE	TRUE	TRUE
218	Tpa_3254	4266843_14002_1754835_4196946	MGL	7640	C	A	C	Tpa_3254	1			TRUE	TRUE	TRUE
219	Tpa_3261	4240445_5075_552670_433855	MGL	2245	G	A	A	Tpa_3261	1			TRUE	TRUE	TRUE
220	Tpa_3262	4162446_8228_968655_1217417	MGL	6249	G	T	C	Tpa_3262	1			TRUE	TRUE	TRUE
221	Tpa_3263	4267403_3740_404307_4201320	MGL	390	T	C	C	Tpa_3263	1			TRUE	TRUE	TRUE
222	Tpa_3310	1284691_348_21361	MGL	226	G	A	G	Tpa_3310	1			TRUE	TRUE	TRUE
223	Tpa_3332	4261235_2746_252730_4154009	MGL	2324	T	C	G	Tpa_3332	1			TRUE	TRUE	TRUE
224	Tpa_3347	1588452_314_26804	MGL	210	G	A	A	Tpa_3347	1			TRUE	TRUE	TRUE
225	Tpa_3354	4175977_19889_2857274_1531609	MGL	4019	T	C	A	Tpa_3354	1			TRUE	TRUE	TRUE
226	Tpa_3364	4120038_1647_132853_375807	MGL	1056	G	A	C	Tpa_3364	1			TRUE	TRUE	TRUE
227	Tpa_3385	4257406_4771_526106_4124222	MGL	199	C	T	G	Tpa_3385	1			TRUE	TRUE	TRUE
228	Tpa_3414	4262062_2174_200844_4160404	MGL	719	A	C	A	Tpa_3414	1			TRUE	TRUE	TRUE
229	Tpa_3439	1434006_355_27831	MGL	151	C	A	G	Tpa_3439	1			TRUE	TRUE	TRUE
230	Tpa_3502	2659722_610_51426	MGL	296	A	G	A	Tpa_3502	1			TRUE	TRUE	TRUE
231	Tpa_3561	3279183_8678_1169831	MGL	3174	C	T	T	Tpa_3561	1			TRUE	TRUE	TRUE
232	Tpa_3569	4263127_17966_2298164_4168460	MGL	11786	C	T	A	Tpa_3569	1			TRUE	TRUE	TRUE
233	Tpa_3578	4239862_5066_586797_274652	MGL	1154	C	T	A	Tpa_3578	1			TRUE	TRUE	TRUE
234	Tpa_3583	4259122_12711_1366429_4137699	MGL	5804	G	A	A	Tpa_3583	1			TRUE	TRUE	TRUE
235	Tpa_3616	4264280_21326_2669132_4177594	MGL	5903	T	A	G	Tpa_3616	1			TRUE	TRUE	TRUE
236	Tpa_3661	4179770_1239_107874_1627842	MGL	1144	G	A	C	Tpa_3661	1			TRUE	TRUE	TRUE
237	Tpa_3674	4157921_2363_213946_1120665	MGL	1715	G	A	C	Tpa_3674	1			TRUE	TRUE	TRUE
238	Tpa_3676	2050813_578_52994	MGL	93	C	T	T	Tpa_3676	1			TRUE	TRUE	TRUE
239	Tpa_3679	4143815_3841_418238_812190	MGL	3300	G	A	C	Tpa_3679	1			TRUE	TRUE	TRUE
240	Tpa_3684	4191592_1025_104540_1979096	MGL	383	A	G	C	Tpa_3684	1			TRUE	TRUE	TRUE
241	Tpa_3705	4163567_972_87756_1241905	MGL	259	C	A	T	Tpa_3705	1			TRUE	TRUE	TRUE
242	Tpa_3723	4271229_25376_2687067_4182157	MGL	7741	C	T	C	Tpa_3723	1			TRUE	TRUE	TRUE
243	Tpa_3737	4271291_11003_1163917_4202048	MGL	8200	G	A	C	Tpa_3737	1			TRUE	TRUE	TRUE
244	Tpa_3745	4255908_2316_158048_4112361	MGL	2105	G	A	A	Tpa_3745	1			TRUE	TRUE	TRUE
245	Tpa_3795	4256310_25700_2764001_4115475	MGL	24077	C	T	A	Tpa_3795	1			TRUE	TRUE	TRUE
246	Tpa_3846	4122852_5923_575938_425619	MGL	2743	A	G	C	Tpa_3846	1			TRUE	TRUE	TRUE
247	Tpa_3862	4160547_13509_1670976_1175170	MGL	9940	A	G	T	Tpa_3862	1			TRUE	TRUE	TRUE
248	Tpa_3871	4225419_5025_526453_3793339	MGL	2592	G	A	C	Tpa_3871	1			TRUE	TRUE	TRUE
249	Tpa_3879	4148099_1880_150738_901961	MGL	813	A	T	C	Tpa_3879	1			TRUE	TRUE	TRUE
250	Tpa_3905	4270964_4374_1108243_2189002	MGL	3586	A	C	G	Tpa_3905	1			TRUE	TRUE	TRUE
251	Tpa_3926	4254694_12851_1736046_4103048	MGL	11032	C	T	T	Tpa_3926	1			TRUE	TRUE	TRUE
252	Tpa_3937	4243720_2693_250773_1301207	MGL	1937	C	T	C	Tpa_3937	1			TRUE	TRUE	TRUE
253	Tpa_3962	4271446_5822_598678_4167662	MGL	3625	C	G	G	Tpa_3962	1			TRUE	TRUE	TRUE
254	Tpa_3974	4268780_6569_679501_4212115	MGL	772	A	C	C	Tpa_3974	1			TRUE	TRUE	TRUE
255	Tpa_4020	4245933_13987_1661416_1877447	MGL	13389	G	A	A	Tpa_4020	1			TRUE	TRUE	TRUE
256	Tpa_4021	4240395_1372_125342_422983	MGL	562	C	T	C	Tpa_4021	1			TRUE	TRUE	TRUE
257	Tpa_4022	4200159_3192_320503_2260664	MGL	971	C	T	G	Tpa_4022	1			TRUE	TRUE	TRUE
258	Tpa_4036	2224803_764_47447	MGL	170	C	A	A	Tpa_4036	1			TRUE	TRUE	TRUE
259	Tpa_4055	4217401_7917_971678_3036983	MGL	3717	A	C	C	Tpa_4055	1			TRUE	TRUE	TRUE
260	Tpa_4077	896347_532_39735	MGL	88	T	A	G	Tpa_4077	1			TRUE	TRUE	TRUE
261	Tpa_4084	4154113_1677_151552_1037979	MGL	496	C	T	T	Tpa_4084	1			TRUE	TRUE	TRUE
262	Tpa_4120	4268113_8298_720973_4206941	MGL	2128	G	A	G	Tpa_4120	1			TRUE	TRUE	TRUE
263	Tpa_4126	4127113_2514_230783_500911	MGL	1031	C	G	G	Tpa_4126	1			TRUE	TRUE	TRUE
264	Tpa_4137	4132058_560_42171_591980	MGL	380	C	A	A	Tpa_4137	1			TRUE	TRUE	TRUE
265	Tpa_4148	4176870_4819_654179_1554249	MGL	4768	C	T	G	Tpa_4148	1			TRUE	TRUE	TRUE
266	Tpa_4168	4267428_22675_2880059_4201588	MGL	16134	C	T	G	Tpa_4168	1			TRUE	TRUE	TRUE
267	Tpa_4172	4254042_11181_1195302_4096133	MGL	6481	C	G	T	Tpa_4172	1			TRUE	TRUE	TRUE
268	Tpa_4176	4177772_11553_1388492_1576838	MGL	3902	G	C	C	Tpa_4176	1			TRUE	TRUE	TRUE
269	Tpa_4178	4116007_4299_491468_307221	MGL	2825	C	T	A	Tpa_4178	1			TRUE	TRUE	TRUE
270	Tpa_4209	4182007_2077_197637_1693263	MGL	721	C	T	T	Tpa_4209	1			TRUE	TRUE	TRUE
271	Tpa_4221	4203222_1555_154766_2372544	MGL	649	A	T	T	Tpa_4221	1			TRUE	TRUE	TRUE
272	Tpa_4230	4259310_5695_426211_4139110	MGL	3679	C	G	C	Tpa_4230	1			TRUE	TRUE	TRUE
273	Tpa_4239	4152139_803_63319_994234	MGL	550	T	C	C	Tpa_4239	1			TRUE	TRUE	TRUE
274	Tpa_4245	4266897_3164_197258_4197417	MGL	2742	C	G	T	Tpa_4245	1			TRUE	TRUE	TRUE
275	Tpa_4246	4180274_1151_103360_1641438	MGL	1025	A	G	C	Tpa_4246	1			TRUE	TRUE	TRUE
276	Tpa_4247	3538114_437_28754	MGL	296	A	T	C	Tpa_4247	1			TRUE	TRUE	TRUE
277	Tpa_4255	4129157_3742_456640_538950	MGL	3562	C	T	T	Tpa_4255	1			TRUE	TRUE	TRUE
278	Tpa_4268	4247374_6461_707349_2261820	MGL	3325	G	C	C	Tpa_4268	1			TRUE	TRUE	TRUE
279	Tpa_4291	2496597_516_29795	MGL	337	G	A	C	Tpa_4291	1			TRUE	TRUE	TRUE
280	Tpa_4295	2051994_4302_547247	MGL	651	G	T	T	Tpa_4295	1			TRUE	TRUE	TRUE
281	Tpa_4310	4256249_4098_412390_4115110	MGL	387	C	G	C	Tpa_4310	1			TRUE	TRUE	TRUE
282	Tpa_4316	4181122_15303_1859175_1667030	MGL	3656	G	A	C	Tpa_4316	1			TRUE	TRUE	TRUE
283	Tpa_4353	4205766_4183_410872_2468161	MGL	3915	G	A	C	Tpa_4353	1			TRUE	TRUE	TRUE
284	Tpa_4356	4241780_2172_204052_785206	MGL	774	G	A	C	Tpa_4356	1			TRUE	TRUE	TRUE
285	Tpa_4380	4135250_1785_130922_651333	MGL	852	C	A	C	Tpa_4380	1			TRUE	TRUE	TRUE
286	Tpa_4384	2965096_441_55455	MGL	188	C	T	A	Tpa_4384	1			TRUE	TRUE	TRUE
287	Tpa_4394	4159294_4090_417797_1148800	MGL	103	C	T	C	Tpa_4394	1			TRUE	TRUE	TRUE
288	Tpa_4416	4137324_2325_232101_688155	MGL	1824	C	T	C	Tpa_4416	1			TRUE	TRUE	TRUE
289	Tpa_4424	4250579_1899_188776_3156422	MGL	386	A	G	A	Tpa_4424	1			TRUE	TRUE	TRUE
290	Tpa_4425	4249510_6656_684815_2857770	MGL	3172	G	A	C	Tpa_4425	1			TRUE	TRUE	TRUE
291	Tpa_4443	4130418_742_57738_561547	MGL	371	C	T	A	Tpa_4443	1			TRUE	TRUE	TRUE
292	Tpa_4454	4261917_5760_641897_4159268	MGL	1195	C	T	G	Tpa_4454	1			TRUE	TRUE	TRUE
293	Tpa_4467	4189304_7141_746368_1912148	MGL	1841	C	G	T	Tpa_4467	1			TRUE	TRUE	TRUE
294	Tpa_4495	4191353_5028_588540_1971922	MGL	1634	A	G	C	Tpa_4495	1			TRUE	TRUE	TRUE
295	Tpa_4506	4198461_3021_306112_2201088	MGL	555	C	G	G	Tpa_4506	1			TRUE	TRUE	TRUE
296	Tpa_4511	4149366_2538_259359_929975	MGL	245	C	T	G	Tpa_4511	1			TRUE	TRUE	TRUE
297	Tpa_4549	4192237_1362_111793_1998586	MGL	627	A	G	G	Tpa_4549	1			TRUE	TRUE	TRUE
298	Tpa_4553	2734393_378_36512	MGL	136	A	G	A	Tpa_4553	1			TRUE	TRUE	TRUE
299	Tpa_4556	4240881_2420_190518_545061	MGL	2174	T	G	T	Tpa_4556	1			TRUE	TRUE	TRUE
300	Tpa_4569	4199782_3353_387892_2246530	MGL	1187	T	G	T	Tpa_4569	1			TRUE	TRUE	TRUE
301	Tpa_4582	4240507_8255_860476_450108	MGL	2242	A	T	A	Tpa_4582	1			TRUE	TRUE	TRUE
302	Tpa_4590	4118017_2755_267213_341520	MGL	149	C	A	T	Tpa_4590	1			TRUE	TRUE	TRUE
303	Tpa_4591	4121315_8706_1087785_398730	MGL	6888	G	A	C	Tpa_4591	1			TRUE	TRUE	TRUE
304	Tpa_4592	3165508_883_77397	MGL	294	G	C	G	Tpa_4592	1			TRUE	TRUE	TRUE
305	Tpa_4593	4119466_4545_401593_366881	MGL	460	C	T	T	Tpa_4593	1			TRUE	TRUE	TRUE
306	Tpa_4595	4183895_1798_167817_1750355	MGL	798	C	T	A	Tpa_4595	1			TRUE	TRUE	TRUE
307	Tpa_4599	2204878_481_40649	MGL	331	C	T	G	Tpa_4599	1			TRUE	TRUE	TRUE
308	Tpa_4633	706826_3326_364931	MGL	859	G	T	A	Tpa_4633	1			TRUE	TRUE	TRUE
309	Tpa_4637	4246478_8327_677352_2021010	MGL	5396	G	T	T	Tpa_4637	1			TRUE	TRUE	TRUE
310	Tpa_4668	4204096_9800_1218188_2403916	MGL	4777	T	G	A	Tpa_4668	1			TRUE	TRUE	TRUE
311	Tpa_4678	4264266_5220_713060_4177485	MGL	3819	T	A	T	Tpa_4678	1			TRUE	TRUE	TRUE
312	Tpa_4697	4244643_2914_318092_1523236	MGL	1489	A	G	C	Tpa_4697	1			TRUE	TRUE	TRUE
313	Tpa_4713	4216209_2569_257301_2967716	MGL	1476	C	T	A	Tpa_4713	1			TRUE	TRUE	TRUE
314	Tpa_4731	4245713_2934_227612_1812915	MGL	1333	C	A	T	Tpa_4731	1			TRUE	TRUE	TRUE
315	Tpa_4747	4170675_2402_208980_1402913	MGL	1960	G	A	G	Tpa_4747	1			TRUE	TRUE	TRUE
316	Tpa_4749	4197612_1410_90881_2172023	MGL	129	C	A	A	Tpa_4749	1			TRUE	TRUE	TRUE
317	Tpa_4804	1192801_818_60845	MGL	160	G	C	G	Tpa_4804	1			TRUE	TRUE	TRUE
318	Tpa_4849	4140015_4762_495983_740240	MGL	1841	A	G	C	Tpa_4849	1			TRUE	TRUE	TRUE
319	Tpa_4862	4262367_5720_617181_4162767	MGL	2054	C	G	G	Tpa_4862	1			TRUE	TRUE	TRUE
320	Tpa_4885	4102296_9201_1059123_68923	MGL	6664	G	T	G	Tpa_4885	1			TRUE	TRUE	TRUE
321	Tpa_4886	3797885_716_47659	MGL	357	T	A	G	Tpa_4886	1			TRUE	TRUE	TRUE
322	Tpa_4900	4240005_3171_265246_313877	MGL	924	G	A	C	Tpa_4900	1			TRUE	TRUE	TRUE
323	Tpa_4920	4199822_1201_144832_2248050	MGL	140	G	C	G	Tpa_4920	1			TRUE	TRUE	TRUE
324	Tpa_4928	4269474_7066_523585_4217648	MGL	3648	T	C	G	Tpa_4928	1			TRUE	TRUE	TRUE
325	Tpa_4936	4241663_9282_1155984_757800	MGL	6696	G	A	G	Tpa_4936	1			TRUE	TRUE	TRUE
326	Tpa_4985	4120517_1647_141778_383869	MGL	1211	G	A	C	Tpa_4985	1			TRUE	TRUE	TRUE
327	Tpa_5002	4155856_1750_165105_1076184	MGL	861	G	A	G	Tpa_5002	1			TRUE	TRUE	TRUE
328	Tpa_5015	4189204_18348_2116885_1909465	MGL	7337	A	G	T	Tpa_5015	1			TRUE	TRUE	TRUE
329	Tpa_5022	4122099_4257_544863_412545	MGL	2789	C	T	A	Tpa_5022	1			TRUE	TRUE	TRUE
330	Tpa_5057	4244579_8856_1047263_1510838	MGL	7445	C	A	C	Tpa_5057	1			TRUE	TRUE	TRUE
331	Tpa_5069	4252280_4736_502225_3636081	MGL	3975	G	T	A	Tpa_5069	1			TRUE	TRUE	TRUE
332	Tpa_5075	4106057_1020_85945_134400	MGL	583	A	G	T	Tpa_5075	1			TRUE	TRUE	TRUE
333	Tpa_5076	4196239_17158_2067083_2125709	MGL	13309	G	T	G	Tpa_5076	1			TRUE	TRUE	TRUE
334	Tpa_5104	4256658_15227_2854656_4118106	MGL	14213	C	T	G	Tpa_5104	1			TRUE	TRUE	TRUE
335	Tpa_5106	4258816_2032_174589_4135499	MGL	368	G	C	A	Tpa_5106	1			TRUE	TRUE	TRUE
336	Tpa_5107	183296_1405_179137	MGL	941	T	G	C	Tpa_5107	1			TRUE	TRUE	TRUE
337	Tpa_5118	4249124_6326_865649_2756955	MGL	2976	C	T	C	Tpa_5118	1			TRUE	TRUE	TRUE
338	Tpa_5138	4267581_7701_820548_4202834	MGL	7508	G	A	C	Tpa_5138	1			TRUE	TRUE	TRUE
339	Tpa_5144	4121544_1058_87907_402828	MGL	745	A	C	C	Tpa_5144	1			TRUE	TRUE	TRUE
340	Tpa_5147	188745_891_67622	MGL	646	T	A	G	Tpa_5147	1			TRUE	TRUE	TRUE
341	Tpa_5167	1228753_2254_253952	MGL	1019	G	A	C	Tpa_5167	1			TRUE	TRUE	TRUE
342	Tpa_5196	4257007_2675_199342_4121024	MGL	1335	C	T	C	Tpa_5196	1			TRUE	TRUE	TRUE
343	Tpa_5205	4251775_11042_1423251_3497242	MGL	7063	G	T	T	Tpa_5205	1			TRUE	TRUE	TRUE
344	Tpa_5206	4225452_1875_231843_3798013	MGL	210	C	T	T	Tpa_5206	1			TRUE	TRUE	TRUE
345	Tpa_5218	42193_405_40814	MGL	231	C	G	G	Tpa_5218	1			TRUE	TRUE	TRUE
346	Tpa_5222	4258906_1598_175269_4136035	MGL	1195	C	T	C	Tpa_5222	1			TRUE	TRUE	TRUE
347	Tpa_5228	2045548_1178_114671	MGL	1082	C	T	G	Tpa_5228	1			TRUE	TRUE	TRUE
348	Tpa_5241	4110300_1327_93808_208683	MGL	506	G	A	G	Tpa_5241	1			TRUE	TRUE	TRUE
349	Tpa_5242	4130997_2768_243869_572614	MGL	991	C	T	A	Tpa_5242	1			TRUE	TRUE	TRUE
350	Tpa_5244	4219127_4879_514011_3143775	MGL	1372	A	C	G	Tpa_5244	1			TRUE	TRUE	TRUE
351	Tpa_5249	4257271_2242_186131_4123157	MGL	1475	G	A	C	Tpa_5249	1			TRUE	TRUE	TRUE
352	Tpa_5270	4184972_5108_601620_1782174	MGL	3542	G	T	A	Tpa_5270	1			TRUE	TRUE	TRUE
353	Tpa_5278	4125925_1450_109621_479278	MGL	399	C	T	C	Tpa_5278	1			TRUE	TRUE	TRUE
354	Tpa_5279	4181767_6899_864659_1685588	MGL	2923	G	A	G	Tpa_5279	1			TRUE	TRUE	TRUE
355	Tpa_5288	4149949_1509_151579_943675	MGL	525	G	A	G	Tpa_5288	1			TRUE	TRUE	TRUE
356	Tpa_5292	4158107_1379_105262_1124064	MGL	868	T	C	G	Tpa_5292	1			TRUE	TRUE	TRUE
357	Tpa_5298	4225212_5292_650229_3750465	MGL	640	C	T	T	Tpa_5298	1			TRUE	TRUE	TRUE
358	Tpa_5327	4113867_922_66999_270691	MGL	220	G	C	G	Tpa_5327	1			TRUE	TRUE	TRUE
359	Tpa_5360	4111738_1946_183771_234394	MGL	519	G	A	C	Tpa_5360	1			TRUE	TRUE	TRUE
360	Tpa_5361	4136286_2812_357906_669575	MGL	735	T	G	C	Tpa_5361	1			TRUE	TRUE	TRUE
361	Tpa_5373	4270459_29295_3402154_4225240	MGL	5238	G	A	T	Tpa_5373	1			TRUE	TRUE	TRUE
362	Tpa_5379	4140144_1006_83740_742646	MGL	927	C	G	C	Tpa_5379	1			TRUE	TRUE	TRUE
363	Tpa_5382	4171765_1032_85635_1428342	MGL	916	A	G	G	Tpa_5382	1			TRUE	TRUE	TRUE
364	Tpa_5418	4245770_4698_506588_1829102	MGL	2914	G	A	A	Tpa_5418	1			TRUE	TRUE	TRUE
365	Tpa_5441	4249987_3348_424426_2986314	MGL	188	G	A	T	Tpa_5441	1			TRUE	TRUE	TRUE
366	Tpa_5445	4163515_1861_178433_1240740	MGL	1178	A	G	T	Tpa_5445	1			TRUE	TRUE	TRUE
367	Tpa_5446	4185566_2313_203085_1800155	MGL	1066	G	T	A	Tpa_5446	1			TRUE	TRUE	TRUE
368	Tpa_5454	4102850_2109_158855_78140	MGL	1432	A	G	C	Tpa_5454	1			TRUE	TRUE	TRUE
369	Tpa_5465	4156635_803_67262_1093171	MGL	521	G	C	C	Tpa_5465	1			TRUE	TRUE	TRUE
370	Tpa_5471	4266614_1918_107944_4195332	MGL	1754	C	A	C	Tpa_5471	1			TRUE	TRUE	TRUE
371	Tpa_5485	4112641_4187_552408_249667	MGL	1823	A	C	A	Tpa_5485	1			TRUE	TRUE	TRUE
372	Tpa_5501	2638614_807_61749	MGL	741	G	A	A	Tpa_5501	1			TRUE	TRUE	TRUE
373	Tpa_5502	4240877_2335_221427_544445	MGL	326	T	C	G	Tpa_5502	1			TRUE	TRUE	TRUE
374	Tpa_5525	4212630_1189_67839_2783776	MGL	820	A	T	C	Tpa_5525	1			TRUE	TRUE	TRUE
375	Tpa_5538	2961131_526_52431	MGL	416	C	T	A	Tpa_5538	1			TRUE	TRUE	TRUE
376	Tpa_5540	4120459_1285_71278_382577	MGL	492	A	G	C	Tpa_5540	1			TRUE	TRUE	TRUE
377	Tpa_5542	4150072_10253_1294179_946242	MGL	8383	C	T	A	Tpa_5542	1			TRUE	TRUE	TRUE
378	Tpa_5557	4209788_5198_492974_2648364	MGL	337	C	A	T	Tpa_5557	1			TRUE	TRUE	TRUE
379	Tpa_5563	4243246_1564_189969_1176639	MGL	643	G	A	C	Tpa_5563	1			TRUE	TRUE	TRUE
380	Tpa_5565	3500879_2288_236511	MGL	671	T	G	G	Tpa_5565	1			TRUE	TRUE	TRUE
381	Tpa_5570	4188828_7650_933586_1898697	MGL	2383	G	A	G	Tpa_5570	1			TRUE	TRUE	TRUE
382	Tpa_5574	4150004_1786_183692_944668	MGL	1591	C	T	T	Tpa_5574	1			TRUE	TRUE	TRUE
383	Tpa_5588	4101322_1495_167465_51762	MGL	796	G	A	G	Tpa_5588	1			TRUE	TRUE	TRUE
384	Tpa_5594	4263358_12726_1472371_4170314	MGL	4448	T	C	T	Tpa_5594	1			TRUE	TRUE	TRUE
385	Tpa_5601	4133593_2105_193922_620971	MGL	667	G	T	T	Tpa_5601	1			TRUE	TRUE	TRUE
386	Tpa_5609	4169613_996_51956_1378633	MGL	116	T	C	A	Tpa_5609	1			TRUE	TRUE	TRUE
387	Tpa_5623	3004879_536_41936	MGL	240	G	A	C	Tpa_5623	1			TRUE	TRUE	TRUE
388	Tpa_5636	4179454_1735_153249_1620704	MGL	91	G	A	C	Tpa_5636	1			TRUE	TRUE	TRUE
389	Tpa_5651	1869073_1245_103727	MGL	1017	T	C	C	Tpa_5651	1			TRUE	TRUE	TRUE
390	Tpa_5679	4173761_8119_906282_1476669	MGL	7981	C	T	G	Tpa_5679	1			TRUE	TRUE	TRUE
391	Tpa_5680	4258362_11433_1334957_4131959	MGL	10600	A	G	A	Tpa_5680	1			TRUE	TRUE	TRUE
392	Tpa_5741	4243038_24117_2858822_1126129	MGL	7084	C	T	T	Tpa_5741	1			TRUE	TRUE	TRUE
393	Tpa_5747	1496662_698_52829	MGL	394	G	C	A	Tpa_5747	1			TRUE	TRUE	TRUE
394	Tpa_5761	4100301_4206_445601_34914	MGL	3556	C	T	T	Tpa_5761	1			TRUE	TRUE	TRUE
395	Tpa_5774	468698_1122_92148	MGL	146	T	C	T	Tpa_5774	1			TRUE	TRUE	TRUE
396	Tpa_5786	1327110_228_44242	MGL	116	C	G	T	Tpa_5786	1			TRUE	TRUE	TRUE
397	Tpa_5790	4260264_3705_277489_4146473	MGL	301	C	T	G	Tpa_5790	1			TRUE	TRUE	TRUE
398	Tpa_5795	4264672_3039_311588_4180596	MGL	284	C	A	G	Tpa_5795	1			TRUE	TRUE	TRUE
399	Tpa_5796	4268531_21243_2377216_4210198	MGL	20670	T	C	C	Tpa_5796	1			TRUE	TRUE	TRUE
400	Tpa_5810	4188872_7916_850712_1899967	MGL	3052	G	T	T	Tpa_5810	1			TRUE	TRUE	TRUE
401	Tpa_5823	4225704_5034_465689_3855752	MGL	3281	C	T	G	Tpa_5823	1			TRUE	TRUE	TRUE
402	Tpa_5827	4251640_4403_387486_3454477	MGL	2467	A	C	T	Tpa_5827	1			TRUE	TRUE	TRUE
403	Tpa_5829	4107044_1337_121697_152421	MGL	984	C	T	G	Tpa_5829	1			TRUE	TRUE	TRUE
404	Tpa_5838	4108619_3305_299033_179118	MGL	1535	C	T	C	Tpa_5838	1			TRUE	TRUE	TRUE
405	Tpa_5840	4262683_9367_1186337_4164972	MGL	7348	T	A	G	Tpa_5840	1			TRUE	TRUE	TRUE
406	Tpa_5854	4254341_10104_1241948_4100404	MGL	8433	T	G	G	Tpa_5854	1			TRUE	TRUE	TRUE
407	Tpa_5855	2668622_2033_245057	MGL	1607	T	C	G	Tpa_5855	1			TRUE	TRUE	TRUE
408	Tpa_5856	4257942_5871_640561_4128551	MGL	4431	T	C	A	Tpa_5856	1			TRUE	TRUE	TRUE
409	Tpa_5863	4194057_4008_354501_2055239	MGL	729	G	A	A	Tpa_5863	1			TRUE	TRUE	TRUE
410	Tpa_5868	4173761_8119_906282_1476669	MGL	7023	C	G	A	Tpa_5868	1			TRUE	TRUE	TRUE
411	Tpa_5878	4261220_3612_248666_4153906	MGL	2964	G	C	C	Tpa_5878	1			TRUE	TRUE	TRUE
412	Tpa_5912	4121799_3017_308044_407283	MGL	391	G	A	C	Tpa_5912	1			TRUE	TRUE	TRUE
413	Tpa_5913	4118636_1022_91483_352371	MGL	87	G	A	A	Tpa_5913	1			TRUE	TRUE	TRUE
414	Tpa_5916	4141656_4268_516472_770605	MGL	741	C	T	A	Tpa_5916	1			TRUE	TRUE	TRUE
415	Tpa_5917	4257403_12815_1370879_4124214	MGL	3984	A	C	C	Tpa_5917	1			TRUE	TRUE	TRUE
416	Tpa_5942	4194466_986_102600_2068484	MGL	279	T	G	T	Tpa_5942	1			TRUE	TRUE	TRUE
417	Tpa_5951	4149560_905_62634_934139	MGL	55	A	T	T	Tpa_5951	1			TRUE	TRUE	TRUE
418	Tpa_5961	4118266_5192_488692_346139	MGL	1025	A	C	A	Tpa_5961	1			TRUE	TRUE	TRUE
419	Tpa_5978	4271241_24900_2974472_4107421	MGL	21654	G	A	C	Tpa_5978	1			TRUE	TRUE	TRUE
420	Tpa_5980	4174706_4925_669030_1499719	MGL	4750	G	A	C	Tpa_5980	1			TRUE	TRUE	TRUE
421	Tpa_6003	724189_654_45002	MGL	495	A	G	C	Tpa_6003	1			TRUE	TRUE	TRUE
422	Tpa_6016	4158741_5860_678366_1136877	MGL	1943	C	T	A	Tpa_6016	1			TRUE	TRUE	TRUE
423	Tpa_6076	4249326_7728_886059_2809503	MGL	1351	A	G	G	Tpa_6076	1			TRUE	TRUE	TRUE
424	Tpa_6083	4192037_840_74237_1992903	MGL	508	T	C	A	Tpa_6083	1			TRUE	TRUE	TRUE
425	Tpa_6103	4260403_2611_174326_4147504	MGL	1486	C	A	T	Tpa_6103	1			TRUE	TRUE	TRUE
426	Tpa_6137	4205709_1652_179445_2465606	MGL	1217	C	T	A	Tpa_6137	1			TRUE	TRUE	TRUE
427	Tpa_6139	4183951_3110_296518_1751796	MGL	489	C	G	A	Tpa_6139	1			TRUE	TRUE	TRUE
428	Tpa_6141	4262810_8417_772811_4166024	MGL	6172	G	T	T	Tpa_6141	1			TRUE	TRUE	TRUE
429	Tpa_6150	4269604_11099_1191890_4218678	MGL	7503	T	C	A	Tpa_6150	1			TRUE	TRUE	TRUE
430	Tpa_6158	4186933_3131_357232_1842418	MGL	383	C	T	G	Tpa_6158	1			TRUE	TRUE	TRUE
431	Tpa_6169	4261336_4336_471477_4154828	MGL	663	G	A	C	Tpa_6169	1			TRUE	TRUE	TRUE
432	Tpa_6172	4118536_3768_428662_350656	MGL	194	C	T	C	Tpa_6172	1			TRUE	TRUE	TRUE
433	Tpa_6204	4246241_5491_730669_1956478	MGL	4711	T	C	A	Tpa_6204	1			TRUE	TRUE	TRUE
434	Tpa_6211	4266839_2596_282331_4196888	MGL	1032	C	A	A	Tpa_6211	1			TRUE	TRUE	TRUE
435	Tpa_6220	4209715_1773_160980_2644890	MGL	534	A	G	A	Tpa_6220	1			TRUE	TRUE	TRUE
436	Tpa_6222	4269544_3170_233998_4218205	MGL	2542	G	A	C	Tpa_6222	1			TRUE	TRUE	TRUE
437	Tpa_6224	285590_496_55002	MGL	78	C	T	C	Tpa_6224	1			TRUE	TRUE	TRUE
438	Tpa_6232	1914613_3115_367206	MGL	2544	T	C	T	Tpa_6232	1			TRUE	TRUE	TRUE
439	Tpa_6265	4254093_7092_886725_4098552	MGL	5808	A	C	T	Tpa_6265	1			TRUE	TRUE	TRUE
440	Tpa_6270	4191692_5883_493332_1982197	MGL	4361	T	C	C	Tpa_6270	1			TRUE	TRUE	TRUE
441	Tpa_6285	4261657_2551_224228_4157273	MGL	1392	A	C	T	Tpa_6285	1			TRUE	TRUE	TRUE
442	Tpa_6321	4198180_6667_831345_2191233	MGL	3708	T	C	C	Tpa_6321	1			TRUE	TRUE	TRUE
443	Tpa_6326	4145386_5205_487479_845028	MGL	3396	G	C	A	Tpa_6326	1			TRUE	TRUE	TRUE
444	Tpa_6352	4259961_6564_661611_4144103	MGL	2341	C	G	T	Tpa_6352	1			TRUE	TRUE	TRUE
445	Tpa_6355	4242942_7770_1685706_1102310	MGL	2480	A	C	A	Tpa_6355	1			TRUE	TRUE	TRUE
446	Tpa_6384	4154924_2502_237503_1056222	MGL	2005	C	T	A	Tpa_6384	1			TRUE	TRUE	TRUE
447	Tpa_6385	4110642_1132_100065_214852	MGL	695	C	T	G	Tpa_6385	1			TRUE	TRUE	TRUE
448	Tpa_6388	4145605_379_22380_849401	MGL	276	G	T	A	Tpa_6388	1			TRUE	TRUE	TRUE
449	Tpa_6391	4110642_1132_100065_214852	MGL	614	G	A	A	Tpa_6391	1			TRUE	TRUE	TRUE
450	Tpa_6395	4242515_1413_135922_993805	MGL	104	T	G	G	Tpa_6395	1			TRUE	TRUE	TRUE
451	Tpa_6398	4177408_1849_178245_1567333	MGL	1464	G	C	A	Tpa_6398	1			TRUE	TRUE	TRUE
452	Tpa_6411	4247037_4172_429828_2171902	MGL	2955	T	C	C	Tpa_6411	1			TRUE	TRUE	TRUE
453	Tpa_6422	4212850_1856_150936_2794814	MGL	838	G	A	G	Tpa_6422	1			TRUE	TRUE	TRUE
454	Tpa_6442	4266321_17859_1883801_4193094	MGL	16130	A	G	A	Tpa_6442	1			TRUE	TRUE	TRUE
455	Tpa_6445	2014493_1930_247711	MGL	347	A	G	A	Tpa_6445	1			TRUE	TRUE	TRUE
456	Tpa_6449	4112294_2184_213487_243545	MGL	1536	A	G	C	Tpa_6449	1			TRUE	TRUE	TRUE
457	Tpa_6451	4265464_35845_4544975_4186582	MGL	21560	G	T	A	Tpa_6451	1			TRUE	TRUE	TRUE
458	Tpa_6453	4148675_1110_112692_915176	MGL	868	C	T	G	Tpa_6453	1			TRUE	TRUE	TRUE
459	Tpa_6487	4266635_7390_1040783_4195508	MGL	831	T	G	T	Tpa_6487	1			TRUE	TRUE	TRUE
460	Tpa_6493	4224215_1838_163215_3601001	MGL	1466	C	T	T	Tpa_6493	1			TRUE	TRUE	TRUE
461	Tpa_6511	4104609_657_43966_108090	MGL	523	C	T	C	Tpa_6511	1			TRUE	TRUE	TRUE
462	Tpa_6528	1331342_428_34295	MGL	257	T	A	T	Tpa_6528	1			TRUE	TRUE	TRUE
463	Tpa_6543	4270318_13178_1541675_4224188	MGL	197	G	A	T	Tpa_6543	1			TRUE	TRUE	TRUE
464	Tpa_6558	4260396_14003_1800518_4147396	MGL	8824	C	T	T	Tpa_6558	1			TRUE	TRUE	TRUE
465	Tpa_6562	4266205_8552_1017310_4192240	MGL	574	G	A	C	Tpa_6562	1			TRUE	TRUE	TRUE
466	Tpa_6565	4214827_1049_112501_2894523	MGL	666	G	A	C	Tpa_6565	1			TRUE	TRUE	TRUE
467	Tpa_6586	1426012_1298_145767	MGL	175	C	T	G	Tpa_6586	1			TRUE	TRUE	TRUE
468	Tpa_6591	4150680_1945_223933_961366	MGL	211	C	G	T	Tpa_6591	1			TRUE	TRUE	TRUE
469	Tpa_6604	304109_712_55213	MGL	452	C	A	G	Tpa_6604	1			TRUE	TRUE	TRUE
470	Tpa_6611	4215873_3816_389127_2950673	MGL	1286	G	A	T	Tpa_6611	1			TRUE	TRUE	TRUE
471	Tpa_6630	4263602_23891_2660228_4172369	MGL	14065	T	C	G	Tpa_6630	1			TRUE	TRUE	TRUE
472	Tpa_6654	246723_319_32432	MGL	168	C	A	T	Tpa_6654	1			TRUE	TRUE	TRUE
473	Tpa_6683	4209111_2491_253775_2615603	MGL	89	T	G	A	Tpa_6683	1			TRUE	TRUE	TRUE
474	Tpa_6687	4187953_1043_79667_1873453	MGL	871	G	A	C	Tpa_6687	1			TRUE	TRUE	TRUE
475	Tpa_6689	770766_703_60564	MGL	415	G	A	C	Tpa_6689	1			TRUE	TRUE	TRUE
476	Tpa_6713	4264421_9665_964501_4178655	MGL	7740	G	A	C	Tpa_6713	1			TRUE	TRUE	TRUE
477	Tpa_6733	4262767_3465_396875_4165649	MGL	184	C	A	C	Tpa_6733	1			TRUE	TRUE	TRUE
478	Tpa_6768	806130_1013_99378	MGL	192	T	C	G	Tpa_6768	1			TRUE	TRUE	TRUE
479	Tpa_6773	4246657_5663_574689_2068434	MGL	5004	G	A	T	Tpa_6773	1			TRUE	TRUE	TRUE
480	Tpa_6774	4247076_4915_369588_2184862	MGL	3492	G	A	C	Tpa_6774	1			TRUE	TRUE	TRUE
481	Tpa_6786	4244133_20996_2291972_1402386	MGL	12332	G	A	A	Tpa_6786	1			TRUE	TRUE	TRUE
482	Tpa_6814	4149807_9058_1205773_939965	MGL	6651	G	A	G	Tpa_6814	1			TRUE	TRUE	TRUE
483	Tpa_6816	4103355_3817_429957_86923	MGL	3055	A	C	A	Tpa_6816	1			TRUE	TRUE	TRUE
484	Tpa_6853	4173419_4558_515551_1468304	MGL	495	A	G	C	Tpa_6853	1			TRUE	TRUE	TRUE
485	Tpa_6887	4167502_5495_590899_1329646	MGL	4564	C	T	T	Tpa_6887	1			TRUE	TRUE	TRUE
486	Tpa_6910	21053_327_16711	MGL	227	T	C	A	Tpa_6910	1			TRUE	TRUE	TRUE
487	Tpa_6912	3679865_984_105545	MGL	109	A	G	C	Tpa_6912	1			TRUE	TRUE	TRUE
488	Tpa_6922	4249173_3725_325060_2769408	MGL	3397	G	T	A	Tpa_6922	1			TRUE	TRUE	TRUE
489	Tpa_6937	4252461_6344_514460_3679605	MGL	2468	A	G	G	Tpa_6937	1			TRUE	TRUE	TRUE
490	Tpa_6963	4174219_1252_97527_1488219	MGL	156	C	T	A	Tpa_6963	1			TRUE	TRUE	TRUE
491	Tpa_6973	4247030_7114_867587_2169368	MGL	4068	G	A	A	Tpa_6973	1			TRUE	TRUE	TRUE
492	Tpa_6978	4270285_10475_1203181_4223921	MGL	3849	C	A	C	Tpa_6978	1			TRUE	TRUE	TRUE
493	Tpa_6980	4149505_19347_2802198_932998	MGL	497	G	A	C	Tpa_6980	1			TRUE	TRUE	TRUE
494	Tpa_7007	325596_2875_276477	MGL	988	G	A	T	Tpa_7007	1			TRUE	TRUE	TRUE
495	Tpa_7010	4176401_1017_58359_1542161	MGL	93	T	C	A	Tpa_7010	1			TRUE	TRUE	TRUE
496	Tpa_7018	4266351_16857_1992453_4193308	MGL	4357	G	C	A	Tpa_7018	1			TRUE	TRUE	TRUE
497	Tpa_7052	4243645_5968_642062_1284233	MGL	4522	A	T	T	Tpa_7052	1			TRUE	TRUE	TRUE
498	Tpa_7058	4256180_4743_430043_4114573	MGL	3667	T	C	T	Tpa_7058	1			TRUE	TRUE	TRUE
499	Tpa_7062	4155002_4457_514754_1057963	MGL	811	C	T	G	Tpa_7062	1			TRUE	TRUE	TRUE
500	Tpa_7080	4245308_12011_1635131_1701846	MGL	9783	G	C	A	Tpa_7080	1			TRUE	TRUE	TRUE
501	Tpa_7082	4221201_7842_1038591_3293411	MGL	2764	G	A	C	Tpa_7082	1			TRUE	TRUE	TRUE
502	Tpa_7090	4242450_3657_364694_972837	MGL	2834	G	A	A	Tpa_7090	1			TRUE	TRUE	TRUE
503	Tpa_7106	4268682_3302_305393_4211345	MGL	1607	G	A	C	Tpa_7106	1			TRUE	TRUE	TRUE
504	Tpa_7153	4253278_6273_694653_3897417	MGL	2534	A	G	A	Tpa_7153	1			TRUE	TRUE	TRUE
505	Tpa_7157	4269560_8177_811693_4218313	MGL	173	C	A	C	Tpa_7157	1			TRUE	TRUE	TRUE
506	Tpa_7194	4153076_7353_748056_1015304	MGL	4110	T	G	T	Tpa_7194	1			TRUE	TRUE	TRUE
507	Tpa_7201	3599358_788_77199	MGL	379	C	T	A	Tpa_7201	1			TRUE	TRUE	TRUE
508	Tpa_7204	4107907_5884_648445_166822	MGL	242	C	T	C	Tpa_7204	1			TRUE	TRUE	TRUE
509	Tpa_7210	4268733_6078_683785_4211790	MGL	2044	A	T	G	Tpa_7210	1			TRUE	TRUE	TRUE
510	Tpa_7213	4258624_3378_325263_4133951	MGL	480	A	C	C	Tpa_7213	1			TRUE	TRUE	TRUE
511	Tpa_7221	4248542_4090_399283_2592646	MGL	1531	T	C	A	Tpa_7221	1			TRUE	TRUE	TRUE
512	Tpa_7240	4137556_3161_332096_692844	MGL	2453	A	G	T	Tpa_7240	1			TRUE	TRUE	TRUE
513	Tpa_7289	4266934_6166_708425_4197768	MGL	1659	C	T	T	Tpa_7289	1			TRUE	TRUE	TRUE
514	Tpa_7291	4257757_11740_1296020_4127168	MGL	8539	G	A	G	Tpa_7291	1			TRUE	TRUE	TRUE
515	Tpa_7293	4160547_13509_1670976_1175170	MGL	10032	A	C	A	Tpa_7293	1			TRUE	TRUE	TRUE
516	Tpa_7299	4260917_4510_308384_4151611	MGL	1672	T	C	C	Tpa_7299	1			TRUE	TRUE	TRUE
517	Tpa_7331	4264606_3020_297621_4180108	MGL	636	G	T	A	Tpa_7331	1			TRUE	TRUE	TRUE
518	Tpa_7336	4253382_2575_287603_3925439	MGL	1046	C	A	G	Tpa_7336	1			TRUE	TRUE	TRUE
519	Tpa_7348	2543756_576_41200	MGL	204	T	A	T	Tpa_7348	1			TRUE	TRUE	TRUE
520	Tpa_7352	4262242_11894_1282950_4161811	MGL	11170	C	T	C	Tpa_7352	1			TRUE	TRUE	TRUE
521	Tpa_7367	876489_502_22890	MGL	434	C	T	G	Tpa_7367	1			TRUE	TRUE	TRUE
522	Tpa_7375	87516_565_42939	MGL	240	C	T	C	Tpa_7375	1			TRUE	TRUE	TRUE
523	Tpa_7391	4208612_3470_359772_2592580	MGL	2963	C	T	G	Tpa_7391	1			TRUE	TRUE	TRUE
524	Tpa_7406	4262242_11894_1282950_4161811	MGL	11249	G	A	C	Tpa_7406	1			TRUE	TRUE	TRUE
525	Tpa_7413	4122323_1124_83448_416699	MGL	302	A	G	A	Tpa_7413	1			TRUE	TRUE	TRUE
526	Tpa_7417	874281_387_27494	MGL	105	C	T	A	Tpa_7417	1			TRUE	TRUE	TRUE
527	Tpa_7425	4218421_5829_704309_3096286	MGL	5003	C	T	A	Tpa_7425	1			TRUE	TRUE	TRUE
528	Tpa_7447	4130840_3240_339277_569579	MGL	1545	G	A	A	Tpa_7447	1			TRUE	TRUE	TRUE
529	Tpa_7450	4152483_3927_401939_1002253	MGL	2747	T	G	A	Tpa_7450	1			TRUE	TRUE	TRUE
530	Tpa_7452	4100564_3156_347107_39351	MGL	1218	G	C	A	Tpa_7452	1			TRUE	TRUE	TRUE
531	Tpa_7454	4182951_808_75506_1721419	MGL	378	C	A	G	Tpa_7454	1			TRUE	TRUE	TRUE
532	Tpa_7461	2768577_278_29364	MGL	204	A	G	G	Tpa_7461	1			TRUE	TRUE	TRUE
533	Tpa_7477	3771488_798_77349	MGL	368	G	A	G	Tpa_7477	1			TRUE	TRUE	TRUE
534	Tpa_7479	4144262_9055_1029006_821250	MGL	2732	A	G	A	Tpa_7479	1			TRUE	TRUE	TRUE
535	Tpa_7483	4169165_824_61683_1368601	MGL	720	C	T	G	Tpa_7483	1			TRUE	TRUE	TRUE
536	Tpa_7489	4225704_5034_465689_3855752	MGL	3408	T	A	A	Tpa_7489	1			TRUE	TRUE	TRUE
537	Tpa_7493	4120057_2483_237994_376132	MGL	1320	A	G	C	Tpa_7493	1			TRUE	TRUE	TRUE
538	Tpa_7495	4268199_3372_330051_4207573	MGL	2457	G	T	T	Tpa_7495	1			TRUE	TRUE	TRUE
539	Tpa_7496	4118243_16102_1818039_345656	MGL	436	T	C	T	Tpa_7496	1			TRUE	TRUE	TRUE
540	Tpa_7505	4264975_10732_985669_4183046	MGL	7350	A	C	G	Tpa_7505	1			TRUE	TRUE	TRUE
541	Tpa_7533	1066316_310_21693	MGL	127	C	T	G	Tpa_7533	1			TRUE	TRUE	TRUE
542	Tpa_7540	4128544_5500_526320_527130	MGL	3211	C	A	C	Tpa_7540	1			TRUE	TRUE	TRUE
543	Tpa_7553	4266660_11863_1171713_4195638	MGL	7653	C	T	C	Tpa_7553	1			TRUE	TRUE	TRUE
544	Tpa_7560	3137007_1020_128621	MGL	709	A	G	C	Tpa_7560	1			TRUE	TRUE	TRUE
545	Tpa_7566	4156001_6381_639588_1079573	MGL	4251	C	T	A	Tpa_7566	1			TRUE	TRUE	TRUE
546	Tpa_7567	4107654_861_81549_162434	MGL	172	A	G	C	Tpa_7567	1			TRUE	TRUE	TRUE
547	Tpa_7571	2635970_293_22289	MGL	122	C	T	C	Tpa_7571	1			TRUE	TRUE	TRUE
548	Tpa_7586	4110290_2044_190389_208579	MGL	1916	C	A	C	Tpa_7586	1			TRUE	TRUE	TRUE
549	Tpa_7594	4221784_4019_339884_3343654	MGL	1532	G	T	G	Tpa_7594	1			TRUE	TRUE	TRUE
550	Tpa_7597	4245819_16037_1840261_1844029	MGL	15974	C	A	G	Tpa_7597	1			TRUE	TRUE	TRUE
551	Tpa_7599	4265287_2641_264304_4185351	MGL	1294	T	G	G	Tpa_7599	1			TRUE	TRUE	TRUE
552	Tpa_7601	4116938_2685_235105_323127	MGL	145	A	C	C	Tpa_7601	1			TRUE	TRUE	TRUE
553	Tpa_7604	4110698_792_63669_215531	MGL	373	G	A	T	Tpa_7604	1			TRUE	TRUE	TRUE
554	Tpa_7605	4138196_922_76203_704607	MGL	45	A	G	C	Tpa_7605	1			TRUE	TRUE	TRUE
555	Tpa_7615	4257485_4781_391287_4124787	MGL	4253	G	C	G	Tpa_7615	1			TRUE	TRUE	TRUE
556	Tpa_7639	694491_1412_156652	MGL	1243	T	G	C	Tpa_7639	1			TRUE	TRUE	TRUE
557	Tpa_7652	2492436_438_26652	MGL	228	C	T	G	Tpa_7652	1			TRUE	TRUE	TRUE
558	Tpa_7653	4198744_2397_256548_2210343	MGL	484	G	A	C	Tpa_7653	1			TRUE	TRUE	TRUE
559	Tpa_7657	4050429_5511_584673	MGL	2999	G	A	C	Tpa_7657	1			TRUE	TRUE	TRUE
560	Tpa_7665	2882168_1352_134180	MGL	894	A	T	C	Tpa_7665	1			TRUE	TRUE	TRUE
561	Tpa_7686	4101339_1636_152046_52084	MGL	1193	A	C	A	Tpa_7686	1			TRUE	TRUE	TRUE
562	Tpa_7690	603938_222_7044	MGL	167	C	A	G	Tpa_7690	1			TRUE	TRUE	TRUE
563	Tpa_7691	2681622_1523_125315	MGL	468	G	T	T	Tpa_7691	1			TRUE	TRUE	TRUE
564	Tpa_7703	4252021_3768_371303_3563519	MGL	228	C	A	G	Tpa_7703	1			TRUE	TRUE	TRUE
565	Tpa_7755	4251307_6433_627661_3359668	MGL	4036	G	A	T	Tpa_7755	1			TRUE	TRUE	TRUE
566	Tpa_7757	4216766_2836_246703_3001074	MGL	2427	A	T	C	Tpa_7757	1			TRUE	TRUE	TRUE
567	Tpa_7764	4240412_6810_808850_426932	MGL	2843	G	T	T	Tpa_7764	1			TRUE	TRUE	TRUE
568	Tpa_7765	538350_438_32515	MGL	155	A	T	A	Tpa_7765	1			TRUE	TRUE	TRUE
569	Tpa_7769	4245070_1653_184366_1632716	MGL	249	C	T	G	Tpa_7769	1			TRUE	TRUE	TRUE
570	Tpa_7772	4204192_3438_384656_2407931	MGL	557	C	T	G	Tpa_7772	1			TRUE	TRUE	TRUE
571	Tpa_7798	3165004_5248_608908	MGL	1120	G	A	T	Tpa_7798	1			TRUE	TRUE	TRUE
572	Tpa_7799	2295706_919_96948	MGL	749	G	A	G	Tpa_7799	1			TRUE	TRUE	TRUE
573	Tpa_7805	4270091_14286_1639393_4222366	MGL	4376	G	A	C	Tpa_7805	1			TRUE	TRUE	TRUE
574	Tpa_7807	2407373_771_79317	MGL	208	C	T	T	Tpa_7807	1			TRUE	TRUE	TRUE
575	Tpa_7814	4133859_3837_401309_625696	MGL	3081	C	T	T	Tpa_7814	1			TRUE	TRUE	TRUE
576	Tpa_7825	4254841_10730_1179948_4104151	MGL	10631	G	A	A	Tpa_7825	1			TRUE	TRUE	TRUE
577	Tpa_7848	4180144_2799_193699_1638357	MGL	1926	G	A	C	Tpa_7848	1			TRUE	TRUE	TRUE
578	Tpa_7871	4150283_6829_666457_951446	MGL	976	C	T	A	Tpa_7871	1			TRUE	TRUE	TRUE
579	Tpa_7883	4193426_605_35303_2036176	MGL	348	G	T	G	Tpa_7883	1			TRUE	TRUE	TRUE
580	Tpa_7910	679155_310_22203	MGL	226	G	A	C	Tpa_7910	1			TRUE	TRUE	TRUE
